# Mapping the temporal transcriptional landscape of human white and brown adipogenesis using single-nuclei RNA-seq

**DOI:** 10.1101/2022.05.30.494007

**Authors:** Anushka Gupta, Farnaz Shamsi, Mary Elizabeth Patti, Yu-Hua Tseng, Aaron Streets

## Abstract

Adipogenesis is key to maintaining organism-wide energy balance and healthy metabolic phenotype, making it critical to thoroughly comprehend its molecular regulation in humans. By single-nuclei RNA-sequencing (snRNA-seq) of over 20,000 differentiating white and brown preadipocytes, we constructed a high-resolution temporal transcriptional landscape of human white and brown adipogenesis. White and brown preadipocytes were isolated from a single individual’s neck region, thereby eliminating inter-subject variability across two distinct lineages. These preadipocytes were also immortalized to allow for controlled, *in vitro* differentiation, allowing sampling of distinct cellular states across the spectrum of adipogenic progression. Pseudotemporal cellular ordering revealed the dynamics of ECM remodeling during early adipogenesis, and lipogenic/thermogenic response during late white/brown adipogenesis. Comparison with adipogenic regulation in murine models revealed several targets for potential adipogenic/thermogenic drivers in humans. Key adipogenic and lipogenic markers revealed in our analysis were applied to analyze publicly available scRNA-seq datasets; these confirmed unique cell maturation features in recently discovered murine preadipocytes, and revealed inhibition of adipogenic expansion in humans with obesity. Overall, our study presents a comprehensive molecular description of both white and brown adipogenesis in humans and provides an important resource for future studies of adipose tissue development and function in both health and metabolic disease state.
