## Supplemental Data for "Mapping the temporal transcriptional landscape of human white and brown adipogenesis using single-nuclei RNA-seq"

### Sheet: Table S1
Temporally Regulated Genes in Brown Adipogenesis
Gene Name	Module Number	Module Expression Dynamics
PALLD	1	Immediate Downregulation
KLF12	1	Immediate Downregulation
FAP	1	Immediate Downregulation
TPM1	1	Immediate Downregulation
THBS1	1	Immediate Downregulation
CDH11	1	Immediate Downregulation
PRR16	1	Immediate Downregulation
ITGBL1	1	Immediate Downregulation
PTGIS	1	Immediate Downregulation
HEG1	1	Immediate Downregulation
NEGR1	1	Immediate Downregulation
KCNK2	1	Immediate Downregulation
TNFRSF11B	1	Immediate Downregulation
SPOCK1	1	Immediate Downregulation
ADAMTS2	1	Immediate Downregulation
RASAL2	1	Immediate Downregulation
ATP8B1	1	Immediate Downregulation
SMAD3	1	Immediate Downregulation
EGFR	1	Immediate Downregulation
DOCK5	1	Immediate Downregulation
NGF	1	Immediate Downregulation
LINC00513	1	Immediate Downregulation
SULF1	1	Immediate Downregulation
LOXL2	1	Immediate Downregulation
NEK7	1	Immediate Downregulation
LIMCH1	1	Immediate Downregulation
THSD4	1	Immediate Downregulation
MTHFD1L	1	Immediate Downregulation
DDAH1	1	Immediate Downregulation
AL078459.1	1	Immediate Downregulation
SMURF2	1	Immediate Downregulation
NTN4	1	Immediate Downregulation
SERPINE1	1	Immediate Downregulation
FOSL1	1	Immediate Downregulation
ARHGAP22	1	Immediate Downregulation
MIR222HG	1	Immediate Downregulation
SH3RF1	1	Immediate Downregulation
C16orf45	1	Immediate Downregulation
PPFIBP1	1	Immediate Downregulation
CD44	1	Immediate Downregulation
FRMD5	1	Immediate Downregulation
PRIM2	1	Immediate Downregulation
SLIT2	1	Immediate Downregulation
SMS	1	Immediate Downregulation
ALCAM	1	Immediate Downregulation
APOLD1	1	Immediate Downregulation
TOP2A	1	Immediate Downregulation
ANLN	1	Immediate Downregulation
DIAPH3	1	Immediate Downregulation
ASPM	1	Immediate Downregulation
MKI67	1	Immediate Downregulation
CENPF	1	Immediate Downregulation
SMC4	1	Immediate Downregulation
IER3	1	Immediate Downregulation
AC090673.1	1	Immediate Downregulation
HMGA2	1	Immediate Downregulation
RFX8	1	Immediate Downregulation
SYNJ2	1	Immediate Downregulation
CCND1	1	Immediate Downregulation
QSOX1	1	Immediate Downregulation
CCBE1	1	Immediate Downregulation
AXL	1	Immediate Downregulation
TNFRSF12A	1	Immediate Downregulation
CDH13	1	Immediate Downregulation
INHBA	1	Immediate Downregulation
MMP1	1	Immediate Downregulation
STC2	1	Immediate Downregulation
GREM1	1	Immediate Downregulation
FST	1	Immediate Downregulation
PSG4	1	Immediate Downregulation
DSP	1	Immediate Downregulation
HHIP	1	Immediate Downregulation
KCNQ5	1	Immediate Downregulation
LMO7	1	Immediate Downregulation
MICAL2	1	Immediate Downregulation
DKK1	1	Immediate Downregulation
CYR61	1	Immediate Downregulation
UBE2S	1	Immediate Downregulation
IGFBP3	1	Immediate Downregulation
CDH2	1	Immediate Downregulation
MIR4435-2HG	1	Immediate Downregulation
CYTOR	1	Immediate Downregulation
AC017002.5	1	Immediate Downregulation
C12orf75	1	Immediate Downregulation
SLC8A1	1	Immediate Downregulation
FRMD6	1	Immediate Downregulation
EXT1	1	Immediate Downregulation
NREP	1	Immediate Downregulation
DOCK10	1	Immediate Downregulation
MYO10	1	Immediate Downregulation
HECW2	1	Immediate Downregulation
AC010343.3	1	Immediate Downregulation
VEGFC	1	Immediate Downregulation
CRIM1	1	Immediate Downregulation
ANKRD1	1	Immediate Downregulation
NCKAP5	1	Immediate Downregulation
KIRREL3	1	Immediate Downregulation
FMN2	1	Immediate Downregulation
ADAMTSL1	1	Immediate Downregulation
CEMIP	1	Immediate Downregulation
PTPRJ	1	Immediate Downregulation
SIPA1L1	1	Immediate Downregulation
DCLK2	1	Immediate Downregulation
NRG1	1	Immediate Downregulation
PRKCA	1	Immediate Downregulation
STK32B	1	Immediate Downregulation
DCBLD2	1	Immediate Downregulation
HERC4	1	Immediate Downregulation
MRC2	1	Immediate Downregulation
GLI2	1	Immediate Downregulation
ADAMTS6	1	Immediate Downregulation
DGKI	1	Immediate Downregulation
SH3RF3	1	Immediate Downregulation
FLNB	1	Immediate Downregulation
IGF1R	1	Immediate Downregulation
TSPAN5	1	Immediate Downregulation
FHL2	1	Immediate Downregulation
MYOF	1	Immediate Downregulation
DST	1	Immediate Downregulation
UGDH	1	Immediate Downregulation
EDIL3	1	Immediate Downregulation
CACNA1C	1	Immediate Downregulation
BICC1	1	Immediate Downregulation
PRKG1	1	Immediate Downregulation
LDB2	1	Immediate Downregulation
NLGN1	1	Immediate Downregulation
MAP4K4	1	Immediate Downregulation
ACTB	2	Gradual Downregulation
ACTG1	2	Gradual Downregulation
ADAMTS1	2	Gradual Downregulation
AHNAK	2	Gradual Downregulation
ANXA2	2	Gradual Downregulation
ANXA5	2	Gradual Downregulation
B2M	2	Gradual Downregulation
CALD1	2	Gradual Downregulation
CALR	2	Gradual Downregulation
CALU	2	Gradual Downregulation
CAVIN1	2	Gradual Downregulation
CD81	2	Gradual Downregulation
CFL1	2	Gradual Downregulation
CKAP4	2	Gradual Downregulation
CLIC1	2	Gradual Downregulation
COL1A1	2	Gradual Downregulation
CTGF	2	Gradual Downregulation
CTSC	2	Gradual Downregulation
CXCL12	2	Gradual Downregulation
DYNC1H1	2	Gradual Downregulation
EEF1A1	2	Gradual Downregulation
EEF2	2	Gradual Downregulation
ENO1	2	Gradual Downregulation
FBLN2	2	Gradual Downregulation
FLNA	2	Gradual Downregulation
FN1	2	Gradual Downregulation
FTL	2	Gradual Downregulation
GAPDH	2	Gradual Downregulation
GRN	2	Gradual Downregulation
GSTP1	2	Gradual Downregulation
H2AFZ	2	Gradual Downregulation
HNRNPA1	2	Gradual Downregulation
HSP90AA1	2	Gradual Downregulation
HSP90AB1	2	Gradual Downregulation
HSPA1A	2	Gradual Downregulation
HSPA5	2	Gradual Downregulation
HSPA8	2	Gradual Downregulation
IGFBP6	2	Gradual Downregulation
IGFBP7	2	Gradual Downregulation
KPNA2	2	Gradual Downregulation
LAPTM4A	2	Gradual Downregulation
LGALS1	2	Gradual Downregulation
LMNA	2	Gradual Downregulation
LOX	2	Gradual Downregulation
MAP1B	2	Gradual Downregulation
MARCKS	2	Gradual Downregulation
MYH9	2	Gradual Downregulation
MYL12A	2	Gradual Downregulation
NEXN	2	Gradual Downregulation
NPM1	2	Gradual Downregulation
OOEP	2	Gradual Downregulation
P4HB	2	Gradual Downregulation
PKM	2	Gradual Downregulation
PLEKHA7	2	Gradual Downregulation
PPIB	2	Gradual Downregulation
PRDX1	2	Gradual Downregulation
PTX3	2	Gradual Downregulation
RAN	2	Gradual Downregulation
RPL10	2	Gradual Downregulation
RPL15	2	Gradual Downregulation
RPL19	2	Gradual Downregulation
RPL29	2	Gradual Downregulation
RPL41	2	Gradual Downregulation
RPL8	2	Gradual Downregulation
RPS15	2	Gradual Downregulation
RPS19	2	Gradual Downregulation
RPS3	2	Gradual Downregulation
RPS4X	2	Gradual Downregulation
S100A11	2	Gradual Downregulation
S100A6	2	Gradual Downregulation
SERPINE2	2	Gradual Downregulation
SRGN	2	Gradual Downregulation
TAGLN	2	Gradual Downregulation
TGFBI	2	Gradual Downregulation
TIMP1	2	Gradual Downregulation
TMSB10	2	Gradual Downregulation
TMSB4X	2	Gradual Downregulation
TPM4	2	Gradual Downregulation
TPT1	2	Gradual Downregulation
TUBA1B	2	Gradual Downregulation
TUBA1C	2	Gradual Downregulation
TUBB	2	Gradual Downregulation
TUBB4B	2	Gradual Downregulation
TXNRD1	2	Gradual Downregulation
UBB	2	Gradual Downregulation
UBC	2	Gradual Downregulation
VIM	2	Gradual Downregulation
KAZN	3	Transient Upregulation
USP53	3	Transient Upregulation
MAPK10	3	Transient Upregulation
LINC00486	3	Transient Upregulation
LAMA4	3	Transient Upregulation
ANGPTL4	3	Transient Upregulation
PRG4	3	Transient Upregulation
NOVA1	3	Transient Upregulation
CREB5	3	Transient Upregulation
SRPX2	3	Transient Upregulation
COPS8	3	Transient Upregulation
VCAN	3	Transient Upregulation
SCARA5	3	Transient Upregulation
SH3PXD2B	3	Transient Upregulation
FGF7	3	Transient Upregulation
MYO1E	3	Transient Upregulation
ABCC1	3	Transient Upregulation
NAV2	3	Transient Upregulation
CAMK2D	3	Transient Upregulation
SRGAP1	3	Transient Upregulation
SEMA5A	3	Transient Upregulation
FSTL1	3	Transient Upregulation
SORBS2	3	Transient Upregulation
PLPP3	3	Transient Upregulation
PAPPA	3	Transient Upregulation
PRRX1	3	Transient Upregulation
ZEB1	3	Transient Upregulation
LPAR1	3	Transient Upregulation
FBN1	3	Transient Upregulation
RBMS1	3	Transient Upregulation
SLIT3	3	Transient Upregulation
COL5A2	3	Transient Upregulation
PDE7B	3	Transient Upregulation
AL138828.1	3	Transient Upregulation
PRKD1	3	Transient Upregulation
ABI3BP	3	Transient Upregulation
ABCA6	3	Transient Upregulation
ABCA9-AS1	3	Transient Upregulation
ABCA8	3	Transient Upregulation
TFPI	3	Transient Upregulation
AC007319.1	3	Transient Upregulation
PID1	3	Transient Upregulation
MAML2	3	Transient Upregulation
FRAS1	3	Transient Upregulation
TMTC1	3	Transient Upregulation
SVEP1	3	Transient Upregulation
CCDC80	3	Transient Upregulation
MFAP5	3	Transient Upregulation
CRLF1	3	Transient Upregulation
DPYSL2	3	Transient Upregulation
PIK3R1	3	Transient Upregulation
RPS18	3	Transient Upregulation
GSN	3	Transient Upregulation
NNMT	3	Transient Upregulation
CST3	3	Transient Upregulation
DCN	3	Transient Upregulation
FBLN1	3	Transient Upregulation
C1R	3	Transient Upregulation
APOE	3	Transient Upregulation
SRPX	3	Transient Upregulation
AKR1C1	3	Transient Upregulation
TCEAL4	3	Transient Upregulation
EFEMP1	3	Transient Upregulation
C1S	3	Transient Upregulation
SERPINF1	3	Transient Upregulation
IGFBP4	3	Transient Upregulation
CD248	3	Transient Upregulation
HTRA1	3	Transient Upregulation
RPL28	3	Transient Upregulation
RACK1	3	Transient Upregulation
IL1R1	3	Transient Upregulation
ZFP36L2	3	Transient Upregulation
CEBPD	3	Transient Upregulation
COL3A1	3	Transient Upregulation
COL6A3	3	Transient Upregulation
COL1A2	3	Transient Upregulation
COL6A2	3	Transient Upregulation
COL6A1	3	Transient Upregulation
PCOLCE	3	Transient Upregulation
MMP2	3	Transient Upregulation
MORF4L2	3	Transient Upregulation
TNS1	3	Transient Upregulation
IL17RE	3	Transient Upregulation
HSD11B1	3	Transient Upregulation
NID1	3	Transient Upregulation
PDGFRB	3	Transient Upregulation
SSBP2	3	Transient Upregulation
REV3L	3	Transient Upregulation
TGFBR3	3	Transient Upregulation
CEP126	3	Transient Upregulation
MT1X	3	Transient Upregulation
AKR1C3	3	Transient Upregulation
AKR1C2	3	Transient Upregulation
LMO3	3	Transient Upregulation
AP002518.2	3	Transient Upregulation
IGFBP5	3	Transient Upregulation
MGP	3	Transient Upregulation
CFD	3	Transient Upregulation
LAMA2	3	Transient Upregulation
TBC1D16	3	Transient Upregulation
FKBP5	3	Transient Upregulation
ADH1B	3	Transient Upregulation
MGST1	3	Transient Upregulation
ZBTB16	3	Transient Upregulation
ZEB2	4	Gradual Upregulation
NAMPT	4	Gradual Upregulation
PRUNE2	4	Gradual Upregulation
PDK4	4	Gradual Upregulation
AL645568.1	4	Gradual Upregulation
ZNF589	4	Gradual Upregulation
PRKN	4	Gradual Upregulation
DDIT4	4	Gradual Upregulation
GHR	4	Gradual Upregulation
BCL2	4	Gradual Upregulation
AL356479.1	4	Gradual Upregulation
C19orf12	4	Gradual Upregulation
SOX5	4	Gradual Upregulation
NRCAM	4	Gradual Upregulation
PDE3B	4	Gradual Upregulation
PSMA1	4	Gradual Upregulation
TLE1	4	Gradual Upregulation
PLXNA4	4	Gradual Upregulation
AL157786.1	4	Gradual Upregulation
ACSL5	4	Gradual Upregulation
EPB41L3	4	Gradual Upregulation
ACSL4	4	Gradual Upregulation
ANK2	4	Gradual Upregulation
PTK2B	4	Gradual Upregulation
CYB5A	4	Gradual Upregulation
FASN	4	Gradual Upregulation
FADS1	4	Gradual Upregulation
FADS2	4	Gradual Upregulation
HMGCS1	4	Gradual Upregulation
INSIG1	4	Gradual Upregulation
MVD	4	Gradual Upregulation
ACLY	4	Gradual Upregulation
LBHD1	4	Gradual Upregulation
ME1	4	Gradual Upregulation
COL4A1	4	Gradual Upregulation
CIDEC	4	Gradual Upregulation
LPCAT3	4	Gradual Upregulation
ACACA	4	Gradual Upregulation
LPIN1	4	Gradual Upregulation
SREBF1	4	Gradual Upregulation
NR1H3	4	Gradual Upregulation
ABCA1	4	Gradual Upregulation
DECR1	4	Gradual Upregulation
SORT1	4	Gradual Upregulation
DOCK11	4	Gradual Upregulation
AQP7	4	Gradual Upregulation
AL845331.2	4	Gradual Upregulation
LIPE	4	Gradual Upregulation
GPD1	4	Gradual Upregulation
SLC7A6OS	4	Gradual Upregulation
SLC7A6	4	Gradual Upregulation
SIK2	4	Gradual Upregulation
PALMD	4	Gradual Upregulation
PNPLA2	4	Gradual Upregulation
ACACB	4	Gradual Upregulation
ITGA7	4	Gradual Upregulation
PLIN1	4	Gradual Upregulation
AC018616.1	4	Gradual Upregulation
PLIN4	4	Gradual Upregulation
ACSL1	4	Gradual Upregulation
SAT1	4	Gradual Upregulation
TMEM135	4	Gradual Upregulation
SCD	4	Gradual Upregulation
FABP4	4	Gradual Upregulation
PPARG	4	Gradual Upregulation
CSAD	4	Gradual Upregulation
ELOVL5	4	Gradual Upregulation
GIPR	4	Gradual Upregulation
TMEM164	4	Gradual Upregulation
ITPR2	4	Gradual Upregulation
CD36	4	Gradual Upregulation
BCL6	4	Gradual Upregulation
NEAT1	4	Gradual Upregulation
MALAT1	4	Gradual Upregulation
LBP	4	Gradual Upregulation
HSDL2	4	Gradual Upregulation
ACER3	4	Gradual Upregulation
UVRAG	4	Gradual Upregulation
AC002066.1	4	Gradual Upregulation
CAV2	4	Gradual Upregulation
FHL1	4	Gradual Upregulation
LINC01239	4	Gradual Upregulation
RHOBTB3	4	Gradual Upregulation
GLRX	4	Gradual Upregulation
RASSF4	4	Gradual Upregulation
GBE1	4	Gradual Upregulation
SOS1	4	Gradual Upregulation
EBF1	4	Gradual Upregulation
ECHDC1	5	Delayed Upregulation
FOXO1	5	Delayed Upregulation
LINC00598	5	Delayed Upregulation
IRS2	5	Delayed Upregulation
IDH1	5	Delayed Upregulation
MME	5	Delayed Upregulation
MME-AS1	5	Delayed Upregulation
GPATCH11	5	Delayed Upregulation
VKORC1L1	5	Delayed Upregulation
ACSS2	5	Delayed Upregulation
MLXIPL	5	Delayed Upregulation
G0S2	5	Delayed Upregulation
LIPE-AS1	5	Delayed Upregulation
ADIPOQ-AS1	5	Delayed Upregulation
ACSF2	5	Delayed Upregulation
CHAD	5	Delayed Upregulation
PRKAR2B	5	Delayed Upregulation
LGALS12	5	Delayed Upregulation
ADIPOQ	5	Delayed Upregulation
GPAM	5	Delayed Upregulation
LINC00278	5	Delayed Upregulation
PPARGC1B	5	Delayed Upregulation
FAM213A	5	Delayed Upregulation
PPP2R5A	5	Delayed Upregulation
AL360091.3	5	Delayed Upregulation
HK2	5	Delayed Upregulation
PLA2G16	5	Delayed Upregulation
ANO6	5	Delayed Upregulation
KLB	5	Delayed Upregulation
ATL2	5	Delayed Upregulation
RTN3	5	Delayed Upregulation
PNPLA3	5	Delayed Upregulation
ALDH1L1	5	Delayed Upregulation
MKNK2	5	Delayed Upregulation
AC008581.2	5	Delayed Upregulation
ZBED3	5	Delayed Upregulation
PPARGC1A	5	Delayed Upregulation
FHIT	5	Delayed Upregulation
PRKAG2	5	Delayed Upregulation
CHI3L2	5	Delayed Upregulation
ADIPOR2	5	Delayed Upregulation
KANK1	5	Delayed Upregulation
OSBPL11	5	Delayed Upregulation
LPL	5	Delayed Upregulation
PCK1	5	Delayed Upregulation
SORBS1	5	Delayed Upregulation
HILPDA	5	Delayed Upregulation
PKN2-AS1	5	Delayed Upregulation

### Sheet: Table S2
Temporally Regulated Genes in White Adipogenesis
Gene Name	Module Number	Module Expression Dynamics
LURAP1L	1	Immediate Downregulation
LGR4	1	Immediate Downregulation
FGF2	1	Immediate Downregulation
STAT1	1	Immediate Downregulation
RGS7	1	Immediate Downregulation
SND1	1	Immediate Downregulation
EHBP1	1	Immediate Downregulation
MAGI1	1	Immediate Downregulation
VEGFA	1	Immediate Downregulation
PDGFC	1	Immediate Downregulation
FOXP1	1	Immediate Downregulation
TENM3	1	Immediate Downregulation
RIMS2	1	Immediate Downregulation
CPEB2	1	Immediate Downregulation
SUPT3H	1	Immediate Downregulation
ADK	1	Immediate Downregulation
HDAC9	1	Immediate Downregulation
PDE5A	1	Immediate Downregulation
GPR176	1	Immediate Downregulation
POSTN	1	Immediate Downregulation
ITGB8	1	Immediate Downregulation
UACA	1	Immediate Downregulation
ITGBL1	1	Immediate Downregulation
LMO7	1	Immediate Downregulation
MICAL2	1	Immediate Downregulation
CEMIP	1	Immediate Downregulation
FRMPD4	1	Immediate Downregulation
KCNK2	1	Immediate Downregulation
CRIM1	1	Immediate Downregulation
CYR61	1	Immediate Downregulation
CYTOR	1	Immediate Downregulation
DDAH1	1	Immediate Downregulation
MYO1B	1	Immediate Downregulation
MIR4435-2HG	1	Immediate Downregulation
SOCS5	1	Immediate Downregulation
GREM2	1	Immediate Downregulation
NEK7	1	Immediate Downregulation
NXN	1	Immediate Downregulation
ADAM9	1	Immediate Downregulation
VEGFC	1	Immediate Downregulation
THSD4	1	Immediate Downregulation
TRIO	1	Immediate Downregulation
ALCAM	1	Immediate Downregulation
SIPA1L1	1	Immediate Downregulation
OSBPL3	1	Immediate Downregulation
NREP	1	Immediate Downregulation
ATXN1	1	Immediate Downregulation
FN1	1	Immediate Downregulation
COL1A1	1	Immediate Downregulation
PLEC	1	Immediate Downregulation
DPYSL3	1	Immediate Downregulation
BICC1	1	Immediate Downregulation
GPR39	1	Immediate Downregulation
PRELID2	1	Immediate Downregulation
CDH18	1	Immediate Downregulation
SYTL2	1	Immediate Downregulation
GRIN2A	1	Immediate Downregulation
GALNT5	1	Immediate Downregulation
HECW2	1	Immediate Downregulation
DOCK10	1	Immediate Downregulation
FAP	1	Immediate Downregulation
KCNQ5	1	Immediate Downregulation
PLCB4	1	Immediate Downregulation
SYT1	1	Immediate Downregulation
NEGR1	1	Immediate Downregulation
SLC8A1	1	Immediate Downregulation
PALLD	1	Immediate Downregulation
AHRR	1	Immediate Downregulation
PAMR1	1	Immediate Downregulation
NRG1	1	Immediate Downregulation
TNC	1	Immediate Downregulation
ADAMTSL1	1	Immediate Downregulation
NTM	1	Immediate Downregulation
STC2	1	Immediate Downregulation
AFF3	1	Immediate Downregulation
GREM1	1	Immediate Downregulation
CCBE1	1	Immediate Downregulation
KCNMA1	1	Immediate Downregulation
ITGA11	1	Immediate Downregulation
TPM1	1	Immediate Downregulation
TGFBI	1	Immediate Downregulation
COL8A1	1	Immediate Downregulation
FRMD6	1	Immediate Downregulation
PRR16	1	Immediate Downregulation
PSD3	1	Immediate Downregulation
KIRREL3	1	Immediate Downregulation
ARHGEF28	1	Immediate Downregulation
FRMD5	1	Immediate Downregulation
TOX	1	Immediate Downregulation
FMN2	1	Immediate Downregulation
MIR222HG	1	Immediate Downregulation
INPP4B	1	Immediate Downregulation
SMURF2	1	Immediate Downregulation
SLC4A7	1	Immediate Downregulation
PLCB1	1	Immediate Downregulation
AHNAK	1	Immediate Downregulation
MYH9	1	Immediate Downregulation
EML4	1	Immediate Downregulation
TJP1	1	Immediate Downregulation
FGF5	1	Immediate Downregulation
CNTNAP3B	1	Immediate Downregulation
MYO10	1	Immediate Downregulation
NEK10	1	Immediate Downregulation
PTPN14	1	Immediate Downregulation
TRPS1	1	Immediate Downregulation
ZNF385D	1	Immediate Downregulation
PPFIA2	1	Immediate Downregulation
EDIL3	1	Immediate Downregulation
ADAMTS14	1	Immediate Downregulation
ROBO2	1	Immediate Downregulation
DCBLD2	1	Immediate Downregulation
MMP16	1	Immediate Downregulation
RFX8	1	Immediate Downregulation
RBPJ	1	Immediate Downregulation
SNTB1	1	Immediate Downregulation
PARP8	1	Immediate Downregulation
MGAT5	1	Immediate Downregulation
GLI2	1	Immediate Downregulation
BCAT1	1	Immediate Downregulation
PTGIS	1	Immediate Downregulation
NCKAP5	1	Immediate Downregulation
SCN3A	1	Immediate Downregulation
SERPINE2	1	Immediate Downregulation
NTN4	1	Immediate Downregulation
LINC02511	1	Immediate Downregulation
DCLK2	1	Immediate Downregulation
CDK6	1	Immediate Downregulation
SYNE1	1	Immediate Downregulation
MEF2A	1	Immediate Downregulation
CLTC	1	Immediate Downregulation
MIR503HG	1	Immediate Downregulation
ARMC9	1	Immediate Downregulation
ATP13A3	1	Immediate Downregulation
RND3	2	Gradual Downregulation
NAV2	2	Gradual Downregulation
SPON2	2	Gradual Downregulation
ADAM33	2	Gradual Downregulation
KCND2	2	Gradual Downregulation
ST6GALNAC3	2	Gradual Downregulation
ENAH	2	Gradual Downregulation
YAP1	2	Gradual Downregulation
SPRED1	2	Gradual Downregulation
NPAS2	2	Gradual Downregulation
RPS6KA2	2	Gradual Downregulation
DPYSL2	2	Gradual Downregulation
ROR1	2	Gradual Downregulation
CYP1B1	2	Gradual Downregulation
SMAD3	2	Gradual Downregulation
GRK5	2	Gradual Downregulation
ARID5B	2	Gradual Downregulation
FHL2	2	Gradual Downregulation
SERPINE1	2	Gradual Downregulation
ANXA2	2	Gradual Downregulation
LOXL3	2	Gradual Downregulation
FLNB	2	Gradual Downregulation
FLNA	2	Gradual Downregulation
COL5A1	2	Gradual Downregulation
GLS	2	Gradual Downregulation
ASAP2	2	Gradual Downregulation
ATP8B1	2	Gradual Downregulation
DDR2	2	Gradual Downregulation
DYNC2H1	2	Gradual Downregulation
TTC3	2	Gradual Downregulation
SEC24D	2	Gradual Downregulation
UST	2	Gradual Downregulation
EPS8	2	Gradual Downregulation
TTC28	2	Gradual Downregulation
NCOA3	2	Gradual Downregulation
DOCK1	2	Gradual Downregulation
APBB2	2	Gradual Downregulation
COL5A2	2	Gradual Downregulation
PARD3B	2	Gradual Downregulation
DNM3OS	2	Gradual Downregulation
MAML2	2	Gradual Downregulation
NAALADL2	2	Gradual Downregulation
PRKD1	2	Gradual Downregulation
RRBP1	2	Gradual Downregulation
FKBP10	2	Gradual Downregulation
COL3A1	2	Gradual Downregulation
MXRA8	2	Gradual Downregulation
ANPEP	2	Gradual Downregulation
P4HB	2	Gradual Downregulation
DYNC1H1	2	Gradual Downregulation
TUBB	2	Gradual Downregulation
ACTG1	2	Gradual Downregulation
ACTB	2	Gradual Downregulation
VIM	2	Gradual Downregulation
EXOC4	2	Gradual Downregulation
MAGI2	2	Gradual Downregulation
TBC1D19	2	Gradual Downregulation
RAD51B	2	Gradual Downregulation
MSC-AS1	2	Gradual Downregulation
TANC2	2	Gradual Downregulation
PRKCA	2	Gradual Downregulation
MBNL1	2	Gradual Downregulation
RASAL2	2	Gradual Downregulation
IQGAP1	2	Gradual Downregulation
CARMIL1	2	Gradual Downregulation
COLEC12	2	Gradual Downregulation
DST	2	Gradual Downregulation
DOCK5	2	Gradual Downregulation
LTBP1	2	Gradual Downregulation
ADAMTS12	2	Gradual Downregulation
RUNX2	2	Gradual Downregulation
SMYD3	2	Gradual Downregulation
NF1	2	Gradual Downregulation
NEDD4	2	Gradual Downregulation
PTPRK	2	Gradual Downregulation
CEP170	2	Gradual Downregulation
MCU	2	Gradual Downregulation
ZSWIM6	2	Gradual Downregulation
TSC22D1	2	Gradual Downregulation
ARHGAP22	2	Gradual Downregulation
PAM	2	Gradual Downregulation
CACNA1A	2	Gradual Downregulation
TRERF1	2	Gradual Downregulation
PPFIBP1	2	Gradual Downregulation
TSPAN5	2	Gradual Downregulation
CD44	2	Gradual Downregulation
TSHZ3	2	Gradual Downregulation
NTNG1	2	Gradual Downregulation
CDK17	2	Gradual Downregulation
BACH1	2	Gradual Downregulation
INHBA	2	Gradual Downregulation
BASP1	2	Gradual Downregulation
SYT14	2	Gradual Downregulation
AK5	2	Gradual Downregulation
FAM196B	2	Gradual Downregulation
HMGA2	2	Gradual Downregulation
SYNJ2	2	Gradual Downregulation
CD109	2	Gradual Downregulation
SGIP1	2	Gradual Downregulation
RAI14	2	Gradual Downregulation
LRMDA	2	Gradual Downregulation
ADAM10	2	Gradual Downregulation
ANKRD28	2	Gradual Downregulation
ITGB1	2	Gradual Downregulation
KLF12	2	Gradual Downregulation
RASA2	2	Gradual Downregulation
TUSC3	2	Gradual Downregulation
CAPZB	2	Gradual Downregulation
CAMK1D	2	Gradual Downregulation
AXL	2	Gradual Downregulation
SAMD4A	2	Gradual Downregulation
C16orf45	2	Gradual Downregulation
PRIM2	2	Gradual Downregulation
ZFHX4	2	Gradual Downregulation
LDB2	2	Gradual Downregulation
PBX3	2	Gradual Downregulation
IGF1R	2	Gradual Downregulation
AKT3	2	Gradual Downregulation
ERBIN	2	Gradual Downregulation
GRB10	2	Gradual Downregulation
SEPT9	2	Gradual Downregulation
PDZRN3	2	Gradual Downregulation
PRICKLE1	2	Gradual Downregulation
MEIS2	2	Gradual Downregulation
CHST11	2	Gradual Downregulation
MRC2	2	Gradual Downregulation
HIP1	2	Gradual Downregulation
TPST1	2	Gradual Downregulation
GLI3	2	Gradual Downregulation
CNTLN	2	Gradual Downregulation
ASAP1	2	Gradual Downregulation
VPS13B	2	Gradual Downregulation
BNC2	2	Gradual Downregulation
ZNF521	2	Gradual Downregulation
TCF4	2	Gradual Downregulation
FBXL7	2	Gradual Downregulation
COL6A3	2	Gradual Downregulation
SRGAP1	2	Gradual Downregulation
CACNA1C	2	Gradual Downregulation
PRRX1	2	Gradual Downregulation
PRKG1	2	Gradual Downregulation
EXT1	2	Gradual Downregulation
MYOF	2	Gradual Downregulation
COL1A2	2	Gradual Downregulation
FBN1	2	Gradual Downregulation
MEG8	2	Gradual Downregulation
FNDC3B	2	Gradual Downregulation
SPOCK1	2	Gradual Downregulation
RBFOX2	2	Gradual Downregulation
MKL1	2	Gradual Downregulation
ARHGAP21	2	Gradual Downregulation
WIPF1	2	Gradual Downregulation
DIAPH2	2	Gradual Downregulation
ERC1	2	Gradual Downregulation
FER	2	Gradual Downregulation
RUFY3	2	Gradual Downregulation
TCF12	2	Gradual Downregulation
MED13L	2	Gradual Downregulation
GRIK2	2	Gradual Downregulation
BBS9	2	Gradual Downregulation
VMP1	2	Gradual Downregulation
NAV3	2	Gradual Downregulation
NLGN1	2	Gradual Downregulation
DPYD	2	Gradual Downregulation
ZFAND3	2	Gradual Downregulation
CDK14	2	Gradual Downregulation
PTPN13	2	Gradual Downregulation
MAP4K3	2	Gradual Downregulation
MSRB3	2	Gradual Downregulation
PPP1R12A	2	Gradual Downregulation
VCL	2	Gradual Downregulation
MYO9A	2	Gradual Downregulation
PEAK1	2	Gradual Downregulation
DOCK7	2	Gradual Downregulation
FUT8	2	Gradual Downregulation
WWTR1	2	Gradual Downregulation
GLIS1	2	Gradual Downregulation
EGFR	2	Gradual Downregulation
FMNL2	2	Gradual Downregulation
MAP1B	2	Gradual Downregulation
TPM4	2	Gradual Downregulation
VCAN	2	Gradual Downregulation
CALD1	2	Gradual Downregulation
PAPPA	2	Gradual Downregulation
ZEB1	2	Gradual Downregulation
LPAR1	2	Gradual Downregulation
CAMK2D	2	Gradual Downregulation
ARHGAP24	2	Gradual Downregulation
MYO1E	2	Gradual Downregulation
JAZF1	2	Gradual Downregulation
ADAMTS6	2	Gradual Downregulation
TIMP2	2	Gradual Downregulation
ADD3	2	Gradual Downregulation
AC016831.7	2	Gradual Downregulation
SASH1	2	Gradual Downregulation
PCNX2	2	Gradual Downregulation
CBLB	2	Gradual Downregulation
DGKI	2	Gradual Downregulation
LPP	2	Gradual Downregulation
STXBP5	2	Gradual Downregulation
RNF24	2	Gradual Downregulation
C20orf194	2	Gradual Downregulation
AKAP13	2	Gradual Downregulation
XYLT1	2	Gradual Downregulation
GLIS3	2	Gradual Downregulation
OXR1	2	Gradual Downregulation
APP	2	Gradual Downregulation
PDE7B	2	Gradual Downregulation
ZBTB38	2	Gradual Downregulation
LINC00513	2	Gradual Downregulation
CREB5	2	Gradual Downregulation
FAM110B	2	Gradual Downregulation
ANTXR1	2	Gradual Downregulation
SEMA5A	2	Gradual Downregulation
SNED1	2	Gradual Downregulation
PDE4B	2	Gradual Downregulation
PLEKHA5	2	Gradual Downregulation
CREB3L2	2	Gradual Downregulation
PLPP3	2	Gradual Downregulation
MAN2A1	2	Gradual Downregulation
CSGALNACT1	2	Gradual Downregulation
BDNF	2	Gradual Downregulation
NGF	2	Gradual Downregulation
PID1	2	Gradual Downregulation
PAPSS2	2	Gradual Downregulation
AC090673.1	3	Transient Upregulation
DOCK2	3	Transient Upregulation
AL138828.1	3	Transient Upregulation
RPS28	3	Transient Upregulation
RPS21	3	Transient Upregulation
RPL18A	3	Transient Upregulation
RPL26	3	Transient Upregulation
RPS27	3	Transient Upregulation
RPL37	3	Transient Upregulation
RPS12	3	Transient Upregulation
RPS2	3	Transient Upregulation
PIK3R1	3	Transient Upregulation
TLL2	3	Transient Upregulation
RNF112	3	Transient Upregulation
SLIT3	3	Transient Upregulation
DCLK1	3	Transient Upregulation
SH3D19	3	Transient Upregulation
SRPX2	3	Transient Upregulation
ABCA6	3	Transient Upregulation
SH3PXD2B	3	Transient Upregulation
FYN	3	Transient Upregulation
MEG3	3	Transient Upregulation
LAMA2	3	Transient Upregulation
SSBP2	3	Transient Upregulation
PDGFRB	3	Transient Upregulation
RIPOR3	3	Transient Upregulation
REV3L	3	Transient Upregulation
LMO3	3	Transient Upregulation
NOVA1	3	Transient Upregulation
NID1	3	Transient Upregulation
C1R	3	Transient Upregulation
ELN	3	Transient Upregulation
MFAP5	3	Transient Upregulation
CCDC80	3	Transient Upregulation
PRG4	3	Transient Upregulation
COPS8	3	Transient Upregulation
PDE4D	3	Transient Upregulation
FGF7	3	Transient Upregulation
IGF1	3	Transient Upregulation
FRAS1	3	Transient Upregulation
TMTC1	3	Transient Upregulation
FBLN1	3	Transient Upregulation
IGFBP4	3	Transient Upregulation
DHFR	3	Transient Upregulation
B2M	3	Transient Upregulation
HTRA1	3	Transient Upregulation
RPLP1	3	Transient Upregulation
GPNMB	3	Transient Upregulation
MMP2	3	Transient Upregulation
DCN	3	Transient Upregulation
COL6A2	3	Transient Upregulation
COL6A1	3	Transient Upregulation
TMSB4X	3	Transient Upregulation
CUL4B	3	Transient Upregulation
MDGA1	3	Transient Upregulation
ZEB2	3	Transient Upregulation
IL17RE	3	Transient Upregulation
SOX4	3	Transient Upregulation
RBPMS	3	Transient Upregulation
LIMA1	3	Transient Upregulation
KIF7	3	Transient Upregulation
TIMP3	3	Transient Upregulation
RAMP2-AS1	3	Transient Upregulation
CEBPD	3	Transient Upregulation
ZFP36L2	3	Transient Upregulation
VEGFD	3	Transient Upregulation
USP53	3	Transient Upregulation
PLXNA4	3	Transient Upregulation
PKDCC	3	Transient Upregulation
SPRY1	3	Transient Upregulation
ADH1B	3	Transient Upregulation
AKR1C1	3	Transient Upregulation
AKR1C2	3	Transient Upregulation
TBC1D16	3	Transient Upregulation
ZBTB16	3	Transient Upregulation
PDK4	3	Transient Upregulation
MGST1	3	Transient Upregulation
RFTN2	3	Transient Upregulation
AC007319.1	3	Transient Upregulation
AP002518.2	3	Transient Upregulation
LRP1B	3	Transient Upregulation
PLTP	3	Transient Upregulation
CD63	3	Transient Upregulation
IGFBP5	3	Transient Upregulation
CFD	3	Transient Upregulation
APOE	3	Transient Upregulation
SERPINF1	3	Transient Upregulation
CST3	3	Transient Upregulation
SRPX	3	Transient Upregulation
GSN	3	Transient Upregulation
STOM	3	Transient Upregulation
HSD11B1	3	Transient Upregulation
NNMT	3	Transient Upregulation
ADAMTS15	3	Transient Upregulation
PLIN2	3	Transient Upregulation
KAZN	3	Transient Upregulation
LPIN3	4	Gradual Upregulation
RASSF4	4	Gradual Upregulation
KLHL20	4	Gradual Upregulation
PC	4	Gradual Upregulation
GPI	4	Gradual Upregulation
LINC02256	4	Gradual Upregulation
DIRC3	4	Gradual Upregulation
GREB1L	4	Gradual Upregulation
DUSP1	4	Gradual Upregulation
LBP	4	Gradual Upregulation
MME	4	Gradual Upregulation
BMPER	4	Gradual Upregulation
RHOB	4	Gradual Upregulation
RASD1	4	Gradual Upregulation
BTG1	4	Gradual Upregulation
ATP5MC3	4	Gradual Upregulation
PRDX6	4	Gradual Upregulation
GSTK1	4	Gradual Upregulation
UQCRH	4	Gradual Upregulation
MDH1	4	Gradual Upregulation
PCOLCE2	4	Gradual Upregulation
DCXR	4	Gradual Upregulation
AOC3	4	Gradual Upregulation
HK2	4	Gradual Upregulation
MLXIPL	4	Gradual Upregulation
PNPLA2	4	Gradual Upregulation
PLIN1	4	Gradual Upregulation
AQP7	4	Gradual Upregulation
ITGA7	4	Gradual Upregulation
SLC7A6	4	Gradual Upregulation
FAM213A	4	Gradual Upregulation
FABP4	4	Gradual Upregulation
ACADVL	4	Gradual Upregulation
PALMD	4	Gradual Upregulation
G0S2	4	Gradual Upregulation
CYB5A	4	Gradual Upregulation
PDE3B	4	Gradual Upregulation
SAT1	4	Gradual Upregulation
ACACB	4	Gradual Upregulation
CSAD	4	Gradual Upregulation
ZBED3	4	Gradual Upregulation
FABP5	4	Gradual Upregulation
CD36	4	Gradual Upregulation
SOX5	4	Gradual Upregulation
BCL6	4	Gradual Upregulation
DOCK11	4	Gradual Upregulation
DECR1	4	Gradual Upregulation
PPARGC1A	4	Gradual Upregulation
PSMA1	4	Gradual Upregulation
CALCRL	4	Gradual Upregulation
FOXO1	4	Gradual Upregulation
PPARG	4	Gradual Upregulation
FKBP5	4	Gradual Upregulation
MALAT1	4	Gradual Upregulation
AC002546.1	4	Gradual Upregulation
SIK2	4	Gradual Upregulation
COL4A1	4	Gradual Upregulation
COL4A2	4	Gradual Upregulation
LMO4	4	Gradual Upregulation
AL845331.2	4	Gradual Upregulation
BMS1P14	4	Gradual Upregulation
SORT1	4	Gradual Upregulation
ACER3	4	Gradual Upregulation
FZD4	4	Gradual Upregulation
TMEM135	4	Gradual Upregulation
KCNIP2-AS1	4	Gradual Upregulation
KCNIP2	4	Gradual Upregulation
TNS1	4	Gradual Upregulation
RPLP2	4	Gradual Upregulation
ID3	4	Gradual Upregulation
SLC22A5	4	Gradual Upregulation
SLC25A18	4	Gradual Upregulation
CHCHD10	4	Gradual Upregulation
ACO2	4	Gradual Upregulation
TOB2	4	Gradual Upregulation
ZNF589	4	Gradual Upregulation
CAT	4	Gradual Upregulation
FADS3	4	Gradual Upregulation
ADM	4	Gradual Upregulation
ANGPTL4	4	Gradual Upregulation
CIDEC	4	Gradual Upregulation
ARHGAP20	4	Gradual Upregulation
GLUL	4	Gradual Upregulation
MAOA	5	Delayed Upregulation
C6	5	Delayed Upregulation
FHIT	5	Delayed Upregulation
DLAT	5	Delayed Upregulation
TMEM164	5	Delayed Upregulation
ACSL5	5	Delayed Upregulation
KANK1	5	Delayed Upregulation
ANO6	5	Delayed Upregulation
LIPE-AS1	5	Delayed Upregulation
VKORC1L1	5	Delayed Upregulation
PPP2R5A	5	Delayed Upregulation
ACSF2	5	Delayed Upregulation
PGM1	5	Delayed Upregulation
C14orf180	5	Delayed Upregulation
PLA2G16	5	Delayed Upregulation
ECHDC2	5	Delayed Upregulation
NR1H3	5	Delayed Upregulation
TALDO1	5	Delayed Upregulation
TSHR	5	Delayed Upregulation
PRKAG2	5	Delayed Upregulation
PCK1	5	Delayed Upregulation
LINC00598	5	Delayed Upregulation
GHR	5	Delayed Upregulation
IDH1	5	Delayed Upregulation
HILPDA	5	Delayed Upregulation
CHI3L2	5	Delayed Upregulation
CDO1	5	Delayed Upregulation
AACS	5	Delayed Upregulation
GRK3	5	Delayed Upregulation
ELOVL5	5	Delayed Upregulation
ABCD2	5	Delayed Upregulation
THRSP	5	Delayed Upregulation
LINC02043	5	Delayed Upregulation
CLMN	5	Delayed Upregulation
ACSS2	5	Delayed Upregulation
LINC00278	5	Delayed Upregulation
PECR	5	Delayed Upregulation
GPATCH11	5	Delayed Upregulation
RETSAT	5	Delayed Upregulation
ATL2	5	Delayed Upregulation
LPCAT3	5	Delayed Upregulation
FASN	5	Delayed Upregulation
SCD	5	Delayed Upregulation
PLIN4	5	Delayed Upregulation
DGAT2	5	Delayed Upregulation
ACSL1	5	Delayed Upregulation
LIPE	5	Delayed Upregulation
GPAM	5	Delayed Upregulation
ADIPOQ	5	Delayed Upregulation
GPD1	5	Delayed Upregulation
PRKAR2B	5	Delayed Upregulation
KLB	5	Delayed Upregulation
LPIN1	5	Delayed Upregulation
C19orf12	5	Delayed Upregulation
ELMOD3	5	Delayed Upregulation
AIFM2	5	Delayed Upregulation
APMAP	5	Delayed Upregulation
DDIT4	5	Delayed Upregulation
FADS1	5	Delayed Upregulation

### Sheet: Table S3
TFEA for each gene module identified in white adipogenesis
Module #	Top 5 TFs
1	ZNF469, TWIST2, MKX, FOXD1, RFX8
2	BNC2, TSHZ3, ZNF469, TWIST2, PRRX1
3	PRRX1, MEOX2, BNC2, MEOX1, PPARG
4	PPARG, ATOH8, MEOX1, DMRT2, SOX18
5	PPARG, MLXIPL, NR1H3, CEBPA, DMRT2
TFEA for each gene module identified in brown adipogenesis
Module #	Top 5 TFs
1	TWIST2, FOXL1, HMGA2, ZNF469, FOXD1
2	TWIST2, FOXD1, ZNF469, RFX8, OSR1
3	PRRX1, TWIST2, TWIST1, BNC2, PRRX2
4	PPARG, ZNF117, FOXO1, SREBF1, CEBPA
5	PPARG, IRX6, KLF15, DMRT2, CEBPA

### Sheet: Table S4
Gene Ontology for White Adipogenesis Dataset: Top 5 Significant Terms or All Signficant Terms, whichever is minimum
Module #	Ontology Type	Ontology Description	FDR
1	Protein Class	Growth factor (PC00112)	0.0102
1	Protein Class	Cell adhesion molecule (PC00069)	0.0337
2	Protein Class	Extracellular matrix structural protein (PC00103)	0.000249
2	Protein Class	Extracellular matrix protein (PC00102)	0.000486
2	Protein Class	Cytoskeletal protein (PC00085)	0.00818
2	Protein Class	Transcription cofactor (PC00217)	0.0123
2	Protein Class	Actin or actin-binding cytoskeletal protein (PC00041)	0.0134
3	Protein Class	Protease inhibitor (PC00191)	0.0436
4	Reactome Pathway	Metabolism of lipids (R-HSA-556833)	9.84e-06
4	Reactome Pathway	Transcriptional regulation of white adipocyte differentiation (R-HSA-381340)	0.00102
4	Reactome Pathway	FOXO-mediated transcription (R-HSA-9614085)	0.00467
4	Reactome Pathway	Triglyceride metabolism (R-HSA-8979227)	0.0101
4	Reactome Pathway	Regulation of lipid metabolism by PPARalpha (R-HSA-400206)	0.0391
5	Reactome Pathway	Metabolism of lipids (R-HSA-556833)	5.04e-11
5	Reactome Pathway	Fatty acid metabolism (R-HSA-8978868)	4.69e-08
5	Reactome Pathway	Fatty acyl-CoA biosynthesis (R-HSA-75105)	5.5e-05
5	Reactome Pathway	Linoleic acid (LA) metabolism (R-HSA-2046105)	0.00117
5	Reactome Pathway	NR1H2 & NR1H3 regulate gene expression linked to lipogenesis (R-HSA-9029558)	0.0014

### Sheet: Table S5
Gene Ontology for Brown Adipogenesis Dataset: Top 5 Significant Terms or All Signficant Terms, whichever is minimum
Module #	Ontology Type	Ontology Description	FDR
2	Protein Class	cytoskeletal protein (PC00085)	1.56e-06
2	Protein Class	tubulin (PC00228)	0.000312
2	Protein Class	microtubule or microtubule-binding cytoskeletal protein (PC00157)	0.00112
2	Protein Class	calcium-binding protein (PC00060)	0.00165
2	Protein Class	actin or actin-binding cytoskeletal protein (PC00041)	0.0019
3	Protein Class	extracellular matrix protein (PC00102)	1.17e-06
3	Protein Class	extracellular matrix structural protein (PC00103)	1.24e-06
3	Protein Class	serine protease (PC00203)	0.024
3	Protein Class	protease inhibitor (PC00191)	0.0305
4	Reactome Pathway	Fatty acid metabolism (R-HSA-8978868)	8.32e-09
4	Reactome Pathway	Fatty acyl-CoA biosynthesis (R-HSA-75105)	8.43e-09
4	Reactome Pathway	Regulation of cholesterol biosynthesis by SREBP (SREBF) (R-HSA-1655829)	2.28e-06
4	Reactome Pathway	Regulation of lipid metabolism by PPARalpha (R-HSA-400206)	1.04e-05
4	Reactome Pathway	Activation of gene expression by SREBF (SREBP) (R-HSA-2426168)	1.08e-05
5	Reactome Pathway	Metabolism (R-HSA-1430728)	1.04e-05
5	Reactome Pathway	AMPK inhibits chREBP transcriptional activation activity (R-HSA-163680)	1.82e-05
5	Reactome Pathway	Integration of energy metabolism (R-HSA-163685)	0.00267
5	Reactome Pathway	Mitochondrial biogenesis (R-HSA-1592230)	0.018
5	Reactome Pathway	Transcriptional regulation of white adipocyte differentiation (R-HSA-381340)	0.0183
